# Intra-leaf modeling of *Cannabis* leaflet shape produces leaf models that predict genetic and developmental identities

**DOI:** 10.1101/2023.08.15.553356

**Authors:** Manica Balant, Teresa Garnatje, Daniel Vitales, Oriane Hidalgo, Daniel H. Chitwood

## Abstract

- The iconic, palmately compound leaves of *Cannabis* have attracted significant attention in the past. However, investigations into the genetic basis of leaf shape or its connections to phytochemical composition have yielded inconclusive results. This is partly due to prominent changes in leaflet number within a single plant during development, which has so far prevented the proper use of common morphometric techniques.
- Here we present a new method that overcomes the challenge of nonhomologous landmarks in palmate, pinnate and lobed leaves, using *Cannabis* as an example. We model corresponding pseudo-landmarks for each leaflet as angle-radius coordinates and model them as a function of leaflet to create continuous polynomial models, bypassing the problems associated with variable number of leaflets between leaves.
- We analyze 341 leaves from 24 individuals from nine *Cannabis* accessions. Using 3,591 pseudo-landmarks in modeled leaves, we accurately predict accession identity, leaflet number, and relative node number.
- Intra-leaf modeling offers a rapid, cost-effective means of identifying *Cannabis* accessions, making it a valuable tool for future taxonomic studies, cultivar recognition, and possibly chemical content analysis and sex identification, in addition to permitting the morphometric analysis of leaves in any species with variable numbers of leaflets or lobes.
