## Supplementary material for "Intra-leaf modeling of *Cannabis* leaflet shape produces leaf models that predict genetic and developmental identities": Table S1 S2 S3

### Sheet: Tables S1
3 LEAFLETS	True_modeled	True_centr_leaflet	True_combined	False_modeled	False_centr_leaflet	False_combined	Total_modeled	Total_centr_leaflet	Total_combined	% True_modeled	% True_centr_leaflet	% True_combined		3 LEAFLETS	% True_modeled	% True_centr_leaflet	% True_combined
Accession	114	76	114	47	85	47	161	161	161	70.8075	47.205	70.8075		Accession	70.8075	47.205	70.8075
Leaflet number	160	93	161	1	68	0	161	161	161	99.3789	57.764	100		Leaflet number	99.3789	57.764	100
Relative node number	49	39	44	112	122	117	161	161	161	30.4348	24.2236	27.3292		Relative node number	30.4348	24.2236	27.3292
Rho	0.73459	0.629399	0.777304											Rho	0.73459	0.629399	0.777304
p	1.412e-28	3.81841e-19	8.0798e-34											p	1.412e-28	3.81841e-19	8.0798e-34
4 LEAFLETS	True_modeled	True_centr_leaflet	True_combined	False_modeled	False_centr_leaflet	False_combined	Total_modeled	Total_centr_leaflet	Total_combined	% True_modeled	% True_centr_leaflet	% True_combined		4 LEAFLETS	% True_modeled	% True_centr_leaflet	% True_combined
Accession	118	76	118	43	85	43	161	161	161	73.2919	47.205	73.2919		Accession	73.2919	47.205	73.2919
Leaflet number	160	93	161	1	68	0	161	161	161	99.3789	57.764	100		Leaflet number	99.3789	57.764	100
Relative node number	52	39	44	109	122	117	161	161	161	32.2981	24.2236	27.3292		Relative node number	32.2981	24.2236	27.3292
Rho	0.732228	0.629399	0.751746											Rho	0.732228	0.629399	0.751746
p	2.57092e-28	3.81841e-19	1.48816e-30											p	2.57092e-28	3.81841e-19	1.48816e-30
5 LEAFLETS	True_modeled	True_centr_leaflet	True_combined	False_modeled	False_centr_leaflet	False_combined	Total_modeled	Total_centr_leaflet	Total_combined	% True_modeled	% True_centr_leaflet	% True_combined		5 LEAFLETS	% True_modeled	% True_centr_leaflet	% True_combined
Accession	114	76	116	47	85	45	161	161	161	70.8075	47.205	72.0497		Accession	70.8075	47.205	72.0497
Leaflet number	160	93	161	1	68	0	161	161	161	99.3789	57.764	100		Leaflet number	99.3789	57.764	100
Relative node number	51	39	46	110	122	115	161	161	161	31.677	24.2236	28.5714		Relative node number	31.677	24.2236	28.5714
Rho	0.737087	0.629399	0.774549											Rho	0.737087	0.629399	0.774549
p	7.44216e-29	3.81841e-19	1.90493e-33											p	7.44216e-29	3.81841e-19	1.90493e-33
6 LEAFLETS	True_modeled	True_centr_leaflet	True_combined	False_modeled	False_centr_leaflet	False_combined	Total_modeled	Total_centr_leaflet	Total_combined	% True_modeled	% True_centr_leaflet	% True_combined		6 LEAFLETS	% True_modeled	% True_centr_leaflet	% True_combined
Accession	115	76	116	46	85	45	161	161	161	71.4286	47.205	72.0497		Accession	71.4286	47.205	72.0497
Leaflet number	160	93	161	1	68	0	161	161	161	99.3789	57.764	100		Leaflet number	99.3789	57.764	100
Relative node number	54	39	47	107	122	114	161	161	161	33.5404	24.2236	29.1925		Relative node number	33.5404	24.2236	29.1925
Rho	0.743328	0.629399	0.780583											Rho	0.743328	0.629399	0.780583
p	1.45345e-29	3.81841e-19	2.8651e-34											p	1.45345e-29	3.81841e-19	2.8651e-34
7 LEAFLETS	True_modeled	True_centr_leaflet	True_combined	False_modeled	False_centr_leaflet	False_combined	Total_modeled	Total_centr_leaflet	Total_combined	% True_modeled	% True_centr_leaflet	% True_combined		7 LEAFLETS	% True_modeled	% True_centr_leaflet	% True_combined
Accession	116	76	116	45	85	45	161	161	161	72.0497	47.205	72.0497		Accession	72.0497	47.205	72.0497
Leaflet number	160	93	161	1	68	0	161	161	161	99.3789	57.764	100		Leaflet number	99.3789	57.764	100
Relative node number	54	39	47	107	122	114	161	161	161	33.5404	24.2236	29.1925		Relative node number	33.5404	24.2236	29.1925
Rho	0.743089	0.629399	0.782063											Rho	0.743089	0.629399	0.782063
p	1.54897e-29	3.81841e-19	1.78358e-34											p	1.54897e-29	3.81841e-19	1.78358e-34
8 LEAFLETS	True_modeled	True_centr_leaflet	True_combined	False_modeled	False_centr_leaflet	False_combined	Total_modeled	Total_centr_leaflet	Total_combined	% True_modeled	% True_centr_leaflet	% True_combined		8 LEAFLETS	% True_modeled	% True_centr_leaflet	% True_combined
Accession	116	76	115	45	85	46	161	161	161	72.0497	47.205	71.4286		Accession	72.0497	47.205	71.4286
Leaflet number	160	93	161	1	68	0	161	161	161	99.3789	57.764	100		Leaflet number	99.3789	57.764	100
Relative node number	54	39	48	107	122	113	161	161	161	33.5404	24.2236	29.8137		Relative node number	33.5404	24.2236	29.8137
Rho	0.741648	0.629399	0.785801											Rho	0.741648	0.629399	0.785801
p	2.26661e-29	3.81841e-19	5.30046e-35											p	2.26661e-29	3.81841e-19	5.30046e-35
9 LEAFLETS	True_modeled	True_centr_leaflet	True_combined	False_modeled	False_centr_leaflet	False_combined	Total_modeled	Total_centr_leaflet	Total_combined	% True_modeled	% True_centr_leaflet	% True_combined		9 LEAFLETS	% True_modeled	% True_centr_leaflet	% True_combined
Accession	118	76	115	43	85	46	161	161	161	73.2919	47.205	71.4286		Accession	73.2919	47.205	71.4286
Leaflet number	160	93	161	1	68	0	161	161	161	99.3789	57.764	100		Leaflet number	99.3789	57.764	100
Relative node number	55	39	49	106	122	112	161	161	161	34.1615	24.2236	30.4348		Relative node number	34.1615	24.2236	30.4348
Rho	0.746688	0.629399	0.787297											Rho	0.746688	0.629399	0.787297
p	5.91635e-30	3.81841e-19	3.23865e-35											p	5.91635e-30	3.81841e-19	3.23865e-35
10 LEAFLETS	True_modeled	True_centr_leaflet	True_combined	False_modeled	False_centr_leaflet	False_combined	Total_modeled	Total_centr_leaflet	Total_combined	% True_modeled	% True_centr_leaflet	% True_combined		10 LEAFLETS	% True_modeled	% True_centr_leaflet	% True_combined
Accession	117	76	115	44	85	46	161	161	161	72.6708	47.205	71.4286		Accession	72.6708	47.205	71.4286
Leaflet number	160	93	160	1	68	1	161	161	161	99.3789	57.764	99.3789		Leaflet number	99.3789	57.764	99.3789
Relative node number	55	39	50	106	122	111	161	161	161	34.1615	24.2236	31.0559		Relative node number	34.1615	24.2236	31.0559
Rho	0.746688	0.629399	0.788168											Rho	0.746688	0.629399	0.788168
p	5.91635e-30	3.81841e-19	2.42717e-35											p	5.91635e-30	3.81841e-19	2.42717e-35
11 LEAFLETS	True_modeled	True_centr_leaflet	True_combined	False_modeled	False_centr_leaflet	False_combined	Total_modeled	Total_centr_leaflet	Total_combined	% True_modeled	% True_centr_leaflet	% True_combined		11 LEAFLETS	% True_modeled	% True_centr_leaflet	% True_combined
Accession	118	76	115	43	85	46	161	161	161	73.2919	47.205	71.4286		Accession	73.2919	47.205	71.4286
Leaflet number	160	93	160	1	68	1	161	161	161	99.3789	57.764	99.3789		Leaflet number	99.3789	57.764	99.3789
Relative node number	55	39	50	106	122	111	161	161	161	34.1615	24.2236	31.0559		Relative node number	34.1615	24.2236	31.0559
Rho	0.746688	0.629399	0.7897											Rho	0.746688	0.629399	0.7897
p	5.91635e-30	3.81841e-19	1.45602e-35											p	5.91635e-30	3.81841e-19	1.45602e-35
12 LEAFLETS	True_modeled	True_centr_leaflet	True_combined	False_modeled	False_centr_leaflet	False_combined	Total_modeled	Total_centr_leaflet	Total_combined	% True_modeled	% True_centr_leaflet	% True_combined		12 LEAFLETS	% True_modeled	% True_centr_leaflet	% True_combined
Accession	118	76	115	43	85	46	161	161	161	73.2919	47.205	71.4286		Accession	73.2919	47.205	71.4286
Leaflet number	160	93	160	1	68	1	161	161	161	99.3789	57.764	99.3789		Leaflet number	99.3789	57.764	99.3789
Relative node number	55	39	50	106	122	111	161	161	161	34.1615	24.2236	31.0559		Relative node number	34.1615	24.2236	31.0559
Rho	0.746688	0.629399	0.788819											Rho	0.746688	0.629399	0.788819
p	5.91635e-30	3.81841e-19	1.95473e-35											p	5.91635e-30	3.81841e-19	1.95473e-35
13 LEAFLETS	True_modeled	True_centr_leaflet	True_combined	False_modeled	False_centr_leaflet	False_combined	Total_modeled	Total_centr_leaflet	Total_combined	% True_modeled	% True_centr_leaflet	% True_combined		13 LEAFLETS	% True_modeled	% True_centr_leaflet	% True_combined
Accession	117	76	115	44	85	46	161	161	161	72.6708	47.205	71.4286		Accession	72.6708	47.205	71.4286
Leaflet number	160	93	160	1	68	1	161	161	161	99.3789	57.764	99.3789		Leaflet number	99.3789	57.764	99.3789
Relative node number	55	39	50	106	122	111	161	161	161	34.1615	24.2236	31.0559		Relative node number	34.1615	24.2236	31.0559
Rho	0.746688	0.629399	0.790109											Rho	0.746688	0.629399	0.790109
p	5.91635e-30	3.81841e-19	1.26946e-35											p	5.91635e-30	3.81841e-19	1.26946e-35
14 LEAFLETS	True_modeled	True_centr_leaflet	True_combined	False_modeled	False_centr_leaflet	False_combined	Total_modeled	Total_centr_leaflet	Total_combined	% True_modeled	% True_centr_leaflet	% True_combined		14 LEAFLETS	% True_modeled	% True_centr_leaflet	% True_combined
Accession	117	76	114	44	85	47	161	161	161	72.6708	47.205	70.8075		Accession	72.6708	47.205	70.8075
Leaflet number	160	93	160	1	68	1	161	161	161	99.3789	57.764	99.3789		Leaflet number	99.3789	57.764	99.3789
Relative node number	55	39	50	106	122	111	161	161	161	34.1615	24.2236	31.0559		Relative node number	34.1615	24.2236	31.0559
Rho	0.746688	0.629399	0.798285											Rho	0.746688	0.629399	0.798285
p	5.91635e-30	3.81841e-19	7.66998e-37											p	5.91635e-30	3.81841e-19	7.66998e-37
15 LEAFLETS	True_modeled	True_centr_leaflet	True_combined	False_modeled	False_centr_leaflet	False_combined	Total_modeled	Total_centr_leaflet	Total_combined	% True_modeled	% True_centr_leaflet	% True_combined		15 LEAFLETS	% True_modeled	% True_centr_leaflet	% True_combined
Accession	117	76	114	44	85	47	161	161	161	72.6708	47.205	70.8075		Accession	72.6708	47.205	70.8075
Leaflet number	160	93	160	1	68	1	161	161	161	99.3789	57.764	99.3789		Leaflet number	99.3789	57.764	99.3789
Relative node number	55	39	51	106	122	110	161	161	161	34.1615	24.2236	31.677		Relative node number	34.1615	24.2236	31.677
Rho	0.746688	0.629399	0.798968											Rho	0.746688	0.629399	0.798968
p	5.91635e-30	3.81841e-19	6.03304e-37											p	5.91635e-30	3.81841e-19	6.03304e-37

### Sheet: Table S2
	W/L ratio of central leaflet
	H	p value
Accession	122.13	p < 0.0001
Leaflet number	111.22	p < 0.0001
Relative node number	212.1	p < 0.0001

### Sheet: Tables S3
Dunn post hoc for accessions
	AM15	BNG	FUT75	HU1	IKL	IK	MAR	MN9	RO1
AM15	1	1	1	0.069045	1	< 0.0001	1	1	0.114733
BNG	1	1	1	1	1	< 0.0001	1	1	1
FUT75	1	1	1	1	1	< 0.0001	1	1	1
HU1	0.069045	1	1	1	0.115074	< 0.0001	1	1	1
IKL	1	1	1	0.115074	1	< 0.0001	1	1	0.14188
IK	< 0.0001	< 0.0001	< 0.0001	< 0.0001	< 0.0001	1	< 0.0001	0.009174	< 0.0001
MAR	1	1	1	1	1	< 0.0001	1	1	1
MN9	1	1	1	1	1	0.0091744	1	1	1
RO1	0.114733	1	1	1	0.14188	< 0.0001	1	1	1
Dunn post hoc for leaflet number
	L3	L5	L7	L9
L3	1	0.00246485	< 0.0001	< 0.0001
L5	0.00246485	1	0.000852129	< 0.0001
L7	< 0.0001	0.000852129	1	< 0.0001
L9	< 0.0001	< 0.0001	< 0.0001	1
Dunn post hoc for relative node number
	0.2	0.3	0.4	0.5	0.6	0.7	0.8	0.9	1
0.2	1	1	1	0.899399	0.008591	0.00035821	< 0.0001	< 0.0001	< 0.0001
0.3	1	1	1	0.191496	0.000156	< 0.0001	< 0.0001	< 0.0001	< 0.0001
0.4	1	1	1	1	0.001725	< 0.0001	< 0.0001	< 0.0001	< 0.0001
0.5	0.899399	0.191496	1	1	0.488839	0.00642713	< 0.0001	< 0.0001	< 0.0001
0.6	0.00859084	0.00015552	0.00172523	0.488839	1	1	0.186831	0.0300631	< 0.0001
0.7	0.00035821	< 0.0001	< 0.0001	0.00642713	1	1	1	0.462918	0.000709163
0.8	< 0.0001	< 0.0001	< 0.0001	< 0.0001	0.186831	1	1	1	0.810522
0.9	< 0.0001	< 0.0001	< 0.0001	< 0.0001	0.030063	0.462918	1	1	1
1	< 0.0001	< 0.0001	< 0.0001	< 0.0001	< 0.0001	0.000709163	0.810522	1	1
